# Differentiation status determines tumorigenicity and immunogenicity of cancer cells

**DOI:** 10.1101/2025.05.30.656250

**Authors:** Yang Liu, Chen Wang, Jing Li, Ying Cao

## Abstract

Cancer (tumorigenic) cells exhibit cellular properties such as tumorigenicity, evasion of anti-tumor immunity and cell death, metastasis, etc. We showed previously that the core property of cancer cells is neural stemness, which represents general stemness and confers cancer cells with tumorigenicity and pluripotency. Immunogenicity of cancer cells plays the key role in anti-tumor immunity. While tumorigenicity is defined by neural stemness and its regulatory networks, how immunogenicity of cancer cells is determined and how tumorigenicity is related with immunogenicity remained unknown. In the present study, we show that genes conferring tumorigenicity and genes conferring immunogenicity are inversely correlated with differentiation status of cells. Cancer cells can be induced to differentiate into different types of cells either by lineage specific differentiation factors, e.g., muscle differentiation factor MYOD1 or adipocyte differentiation factor PPARG, or by blocking cell-intrinsic oncofactors, e.g., SETDB1. Induced differentiation reprograms both cellular properties and transcriptomes of cancer cells, leading to suppression of genes conferring tumorigenicity and upregulation of genes conferring immunogenicity, and ultimately, leading to loss of neural stemness, suppression of tumorigenicity and enhancement of immunogenicity in cancer cells after differentiation. Vice versa, dedifferentiation leads to the opposite effect. The results identified the **cellular mechanism** that tumorigenicity and immunogenicity of cancer cells are inversely connected and determined by differentiation status. Such a mechanism, together with our previous studies, reinforces that cancer cell properties should be understood by understanding neural stemness and the principle of embryonic cell/tissue differentiation, and novel cancer therapies can be developed by employing differentiation effect of cancer cells induced by differentiation factors. As a proof of concept test, we showed that muscle differentiation factor MYOD1 suppresses tumorigenesis in a mouse model of hepatocellular carcinoma.
