## Supplemental table S1 for "Differentiation status determines tumorigenicity and immunogenicity of cancer cells"

### Sheet: IFN-gamma genes
Hallmark IFNg response genes human	Upregulated IFNg response genes in HCT116+MYOD1 cells	Downregulated IFNg response genes in HCT116+MYOD1 cells	Upregulated IFNg response genes in HCT116+PPARG cells	Downregulated IFNg response genes in HCT116+PPARG cells	Upregulated IFNg response genes in SK-HEP1+MYOD1 cells	Downregulated IFNg response genes in SK-HEP1+MYOD1 cells	Upregulated IFNg response genes in SK-HEP1+PPARG cells	Downregulated IFNg response genes in SK-HEP1+PPARG cells	Upregulated IFNg response genes in SK-HEP1+shSETDB1 cells	Downregulated IFNg response genes in SK-HEP1+shSETDB1 cells
ADAR	APOL6	ARID5B	APOL6	ADAR	APOL6	CD74	APOL6	CD74	CCL5	None
APOL6	B2M	NCOA3	B2M	ARID5B	BATF2	CIITA	BANK1	CIITA	CD274
ARID5B	BATF2	NFKB1	BATF2	BANK1	BST2	HLA-B	BPGM	HLA-DQA1	HELZ2
ARL4A	BPGM	NUP93	BPGM	IL18BP	BTG1	HLA-DQA1	BST2	HLA-DRB1	HLA-B
AUTS2	BST2	PDE4B	BST2	NFKB1	C1R	MT2A	C1R	MT2A	HLA-DQA1
B2M	BTG1	PNPT1	CASP4	NOD1	C1S	PFKP	C1S	PTGS2	ICAM1
BANK1	C1R	PSMA2	CASP7	PDE4B	CASP1	PTPN6	CASP7		IFI27
BATF2	CD274	PTPN2	CD274	PSMA2	CASP4	SLAMF7	CCL5		IFI44
BPGM	CDKN1A	RAPGEF6	CDKN1A		CD274	TNFAIP3	CMPK2		IFIT3
BST2	CFH	RIPK2	CMPK2		CDKN1A	UPP1	CSF2RB		IL6
BTG1	CMPK2		EPSTI1		CFH		CXCL11		IRF7
C1R	DDX60		HLA-A		CMPK2		DDX58		ISG15
C1S	DHX58		HLA-B		DDX58		DDX60		MT2A
CASP1	EPSTI1		HLA-DMA		DDX60		DHX58		OAS2
CASP3	HELZ2		IFI27		DHX58		GBP4		OASL
CASP4	HERC6		IFI35		GBP4		HELZ2		RSAD2
CASP7	HLA-A		IFI44		HELZ2		ICAM1		SOD2
CASP8	HLA-B		IFIH1		HERC6		IFI27		UPP1
CCL2	HLA-DMA		IFIT1		ICAM1		IFI35
CCL5	HLA-DRB1		IFIT2		IFI35		IFI44
CCL7	ICAM1		IFIT3		IFI44		IFI44L
CD274	IFI27		IL10RA		IFI44L		IFIH1
CD38	IFI35		IL15		IFIH1		IFIT1
CD40	IFI44		IL15RA		IFIT1		IFIT2
CD69	IFI44L		IRF7		IFIT2		IFIT3
CD74	IFIH1		ISG15		IFIT3		IL15
CD86	IFIT1		ISG20		IL15		IL6
CDKN1A	IFIT2		MVP		IRF1		IRF1
CFB	IFIT3		MYD88		IRF5		IRF7
CFH	IFITM3		OASL		IRF7		IRF9
CIITA	IL10RA		PARP12		ISG15		ISG15
CMKLR1	IL15		PIM1		ISG20		LATS2
CMPK2	IL7		PLA2G4A		METTL7B		LGALS3BP
CMTR1	IRF1		PNP		MX1		MX1
CSF2RB	IRF7		PSMB10		MX2		MX2
CXCL10	ISG15		PSME2		MYD88		NAMPT
CXCL11	ISG20		RBCK1		NLRC5		NCOA3
CXCL9	LGALS3BP		RSAD2		NMI		OAS2
DDX58	LY6E		SECTM1		OAS2		OAS3
DDX60	METTL7B		SLAMF7		OAS3		OASL
DHX58	MT2A		SOCS1		OASL		OGFR
EIF2AK2	MVP		STAT4		PARP12		PARP12
EIF4E3	MX1		TAP1		PARP14		PARP14
EPSTI1	MX2		TNFAIP2		PLSCR1		PIM1
FAS	NLRC5		TRIM21		PML		PLSCR1
FCGR1A	OAS2		UBE2L6		PSMB10		PML
FGL2	OAS3		UPP1		PSME2		PSMB10
FPR1	OASL		VAMP5		PTGS2		RSAD2
GBP4	PARP12		VAMP8		RSAD2		RTP4
GBP6	PLSCR1				RTP4		SAMD9L
GCH1	PML				SAMD9L		SECTM1
GPR18	PSMB10				SECTM1		SOD2
GZMA	PSMB8				SOCS1		STAT1
HELZ2	PSMB9				SOD2		STAT4
HERC6	PSME1				SP110		TNFAIP2
HIF1A	PSME2				ST3GAL5		TNFSF10
HLA-A	RBCK1				ST8SIA4		USP18
HLA-B	RSAD2				STAT1		VCAM1
HLA-DMA	SAMD9L				STAT2		XAF1
HLA-DQA1	SECTM1				TDRD7
HLA-DRB1	SERPING1				TNFAIP2
HLA-G	SLAMF7				TNFSF10
ICAM1	SOCS1				UBE2L6
IDO1	SOCS3				USP18
IFI27	SP110				VAMP5
IFI30	STAT1				XAF1
IFI35	STAT2
IFI44	TAP1
IFI44L	TNFAIP2
IFIH1	TNFSF10
IFIT1	TRIM21
IFIT2	UBE2L6
IFIT3	UPP1
IFITM2	USP18
IFITM3	VAMP5
IFNAR2	VAMP8
IL10RA
IL15
IL15RA
IL18BP
IL2RB
IL4R
IL6
IL7
IRF1
IRF2
IRF4
IRF5
IRF7
IRF8
IRF9
ISG15
ISG20
ISOC1
ITGB7
JAK2
KLRK1
LAP3
LATS2
LCP2
LGALS3BP
LY6E
LYSMD2
MARCH1
METTL7B
MT2A
MTHFD2
MVP
MX1
MX2
MYD88
NAMPT
NCOA3
NFKB1
NFKBIA
NLRC5
NMI
NOD1
NUP93
OAS2
OAS3
OASL
OGFR
P2RY14
PARP12
PARP14
PDE4B
PELI1
PFKP
PIM1
PLA2G4A
PLSCR1
PML
PNP
PNPT1
PSMA2
PSMA3
PSMB10
PSMB2
PSMB8
PSMB9
PSME1
PSME2
PTGS2
PTPN1
PTPN2
PTPN6
RAPGEF6
RBCK1
RIPK1
RIPK2
RNF31
RSAD2
RTP4
SAMD9L
SAMHD1
SECTM1
SELP
SERPING1
SLAMF7
SLC25A28
SOCS1
SOCS3
SOD2
SP110
SPPL2A
SRI
SSPN
ST3GAL5
ST8SIA4
STAT1
STAT2
STAT3
STAT4
TAP1
TAPBP
TDRD7
TNFAIP2
TNFAIP3
TNFAIP6
TNFSF10
TOR1B
TRAFD1
TRIM14
TRIM21
TRIM25
TRIM26
TXNIP
UBE2L6
UPP1
USP18
VAMP5
VAMP8
VCAM1
WARS
XAF1
XCL1
ZBP1
ZNFX1

### Sheet: Antigen proc. & present. genes
ANTIGEN_PROCESSING_AND_PRESENTATION genes human	Upregulated genes in HCT116+MYOD1 cells	Downregulated genes in HCT116+MYOD1 cells	Upregulated genes in HCT116+PPARG cells	Downregulated genes in HCT116+PPARG cells	Upregulated genes in SK-HEP1+MYOD1 cells	Downregulated genes in SK-HEP1+MYOD1 cells	Upregulated genes in SK-HEP1+PPARG cells	Downregulated genes in SK-HEP1+PPARG cells	Upregulated genes in SK-HEP1+shSETDB1 cells	Downregulated genes in SK-HEP1+shSETDB1 cells
ABCB9	ABCB9	KDM5D	B2M	ACE	CTSH	ABCB9	CCR7	ABCB9	CTSL	None
ACE	B2M	LNPEP	CTSD	CTSV	CTSS	CD74	CTSS	CD74	HLA-B
AP3B1	CTSD	MARCHF1	CTSE	IDE	ICAM1	HLA-B	HLA-C	CTSH	HLA-DQA1
AP3D1	CTSH	PIKFYVE	CTSL	MARCHF1	MR1	HLA-DQA1	ICAM1	HLA-DMB	ICAM1
ARL8B	CTSS	RAB3B	HLA-A	NOD1	TAPBPL	PYCARD	MR1	HLA-DOA	RELB
ATG5	ERAP1	TRAF6	HLA-B	PIKFYVE		RAB27A	UNC93B1	HLA-DPA1	SLC11A1
B2M	HLA-A		HLA-C	RAB3B				HLA-DQA1	ULBP2
CALR	HLA-B		HLA-DMA					HLA-DRA
CCL19	HLA-C		HLA-DRA					HLA-DRB1
CCL21	HLA-DMA		MR1					HLA-DRB5
CCR7	HLA-DMB		RAET1L					IKBKB
CD1A	HLA-DOB		RELB
CD1B	HLA-DPA1		SAR1B
CD1C	HLA-DPB1		TAP1
CD1D	HLA-DQB2		ULBP2
CD1E	HLA-DRA
CD209	HLA-DRB1
CD68	HLA-E
CD74	HLA-F
CD8A	HLA-H
CLEC4A	ICAM1
CLEC4M	LGMN
CTSD	NOD2
CTSE	PSMB8
CTSF	PSME1
CTSH	RELB
CTSL	SLC11A1
CTSS	TAP1
CTSV	TAPBPL
DNM2	THBS1
ERAP1	ULBP2
ERAP2	UNC93B1
EXT1	WAS
FCER1G
FCER2
FCGR1A
FCGR2B
FGL2
GBA1
HFE
HLA-A
HLA-B
HLA-C
HLA-DMA
HLA-DMB
HLA-DOA
HLA-DOB
HLA-DPA1
HLA-DPB1
HLA-DQA1
HLA-DQA2
HLA-DQB1
HLA-DQB2
HLA-DRA
HLA-DRB1
HLA-DRB3
HLA-DRB4
HLA-DRB5
HLA-E
HLA-F
HLA-G
HLA-H
ICAM1
IDE
IFI30
IKBKB
KDM5D
LGMN
LILRB2
LNPEP
MARCHF1
MARCHF8
MFSD6
MICA
MICB
MPEG1
MR1
NOD1
NOD2
PDIA3
PIKFYVE
PSMB8
PSME1
PYCARD
RAB10
RAB27A
RAB32
RAB33A
RAB34
RAB35
RAB3B
RAB3C
RAB4A
RAB5B
RAB6A
RAB8B
RAET1E
RAET1G
RAET1L
RELB
RFTN1
SAR1B
SLC11A1
TAP1
TAP2
TAPBP
TAPBPL
THBS1
TRAF6
TREM2
TREX1
ULBP1
ULBP2
ULBP3
UNC93B1
WAS
WDFY4
YTHDF1
