## Supplemental table S2 for "Differentiation status determines tumorigenicity and immunogenicity of cancer cells"

### Sheet: Ifn-gamma response genes
Hallmark Ifng response genes mouse	mESCs/primNSCs: Ifng response genes with increased transcription	mESCs/primNSCs: Ifng response genes with decreased transcription	Muscle cells/primNSCs: Ifng response genes with increased transcription	Muscle cells/primNSCs: Ifng response genes with decreased transcription	Fat cells/primNSCs: Ifng response genes with increased transcription	Fat cells/primNSCs: Ifng response genes with decreased transcription	Spleen cells/primNSCs: Ifng response genes with increased transcription	Spleen cells/primNSCs: Ifng response genes with decreased transcription	Thymus cells/primNSCs: Ifng response genes with increased transcription	Thymus cells/primNSCs: Ifng response genes with decreased transcription
Adar	Arid5b	Apol6	B2m	Adar	Apol6	Adar	Adar	Apol6	Adar	Apol6
Apol6	Btg1	B2m	Batf2	Casp3	Arid5b	Auts2	B2m	Auts2	B2m	Arid5b
Arid5b	Eif4e3	Cd86	Bpgm	Ddx60	Arl4a	Casp3	Bank1	C1s1	Bank1	Auts2
Arl4a	Fgl2	Cfh	Btg1	Herc6	B2m	Itgb7	Batf2	Cdkn1a	Batf2	Cfh
Auts2	Gch1	Herc6	C1s1	Isoc1	Bank1	Mthfd2	Bpgm	Cfh	Bpgm	Ifitm2
B2m	Helz2	Ifi27	Casp1	Itgb7	Batf2	Ncoa3	Btg1	Ifitm2	Btg1	Lap3
Bank1	Icam1	Ifi35	Casp4	Lap3	Btg1	Nup93	Casp1	Ifitm3	C1s1	Nampt
Batf2	Il18bp	Ifitm2	Casp7	Mthfd2	C1s1	Plscr1	Casp4	Lap3	Casp1	Nup93
Bpgm	Irf2	Ifitm3	Casp8	Ncoa3	Casp1	Pml	Casp7	Nampt	Casp4	Plscr1
Bst2	Irf8	Irf1	Ccl5	Nup93	Casp4	Pnpt1	Casp8	Nup93	Casp7	Pnp
Btg1	Jak2	Isg15	Ccl7	Oas3	Casp7	Psma2	Ccl5	Pnpt1	Casp8	Pnpt1
C1s1	Oas3	Lgals3bp	Cd274	Parp12	Casp8	Psma3	Cd274	Psma2	Ccl5	Psma2
Casp1	Peli1	Nmi	Cd38	Pml	Ccl5	Stat4	Cd38	Psma3	Ccl7	Psma3
Casp3	Pfkp	Oasl1	Cd69	Pnpt1	Ccl7	Upp1	Cd40	Psmb2	Cd274	Psmb2
Casp4	Pim1	Pde4b	Cd74	Psma2	Cd274		Cd69	Serping1	Cd40	Ptpn2
Casp7	Ptgs2	Pnp	Cdkn1a	Psma3	Cd38		Cd74	Sod2	Cd69	Sod2
Casp8	Socs3	Psma2	Cfb	Psmb2	Cd40		Cd86	Tnfaip6	Cd74	Upp1
Ccl5	Sppl2a	Psma3	Cfh	Psme2	Cd69		Ciita	Upp1	Cd86
Ccl7	Stat2	Psmb10	Ciita	Ptpn2	Cd74		Cmpk2		Cfb
Cd274	Stat3	Psme2	Cmklr1	Ptpn6	Cd86		Cmtr1		Ciita
Cd38	Tap1	Samd9l	Cmpk2	Samhd1	Cdkn1a		Cxcl10		Cmpk2
Cd40	Tdrd7	Sri	Cxcl10	Stat4	Cfb		Cxcl9		Cmtr1
Cd69	Tnfaip2	St8sia4	Cxcl11	Trim25	Cfh		Ddx60		Cxcl10
Cd74	Txnip	Upp1	Cxcl9	Trim26	Ciita		Dhx58		Cxcl11
Cd86		Xaf1	Dhx58	Upp1	Cmklr1		Eif2ak2		Cxcl9
Cdkn1a		Zbp1	Eif4e3	Zbp1	Cmpk2		Eif4e3		Ddx60
Cfb			Epsti1		Cxcl10		Epsti1		Dhx58
Cfh			Fas		Cxcl11		Fas		Eif4e3
Ciita			Fcgr1		Cxcl9		Fcgr1		Epsti1
Cmklr1			Fgl2		Ddx60		Fgl2		Fas
Cmpk2			Gbp3		Dhx58		Fpr1		Fcgr1
Cmtr1			Gch1		Eif4e3		Gbp3		Fgl2
Cxcl10			Gzma		Epsti1		Gch1		Gbp3
Cxcl11			H2-Aa		Fas		Gpr18		Gch1
Cxcl9			H2-DMa		Fcgr1		Gzma		Gpr18
Ddx60			Helz2		Fgl2		H2-Aa		Gzma
Dhx58			Icam1		Gbp3		H2-DMa		H2-Aa
Eif2ak2			Ifi27		Gch1		Helz2		H2-DMa
Eif4e3			Ifi44		Gpr18		Herc6		Helz2
Epsti1			Ifih1		Gzma		Icam1		Herc6
Fas			Ifit2		H2-Aa		Ifi27		Icam1
Fcgr1			Ifit3		H2-DMa		Ifi30		Ifi27
Fgl2			Ifitm3		Helz2		Ifi44		Ifi44
Fpr1			Ifnar2		Hif1a		Ifih1		Ifih1
Gbp3			Il10ra		Icam1		Ifit2		Ifit2
Gch1			Il15		Ido1		Ifit3		Ifit3
Gpr18			Il15ra		Ifi27		Ifnar2		Ifnar2
Gzma			Il18bp		Ifi44		Il10ra		Il10ra
H2-Aa			Il2rb		Ifih1		Il15		Il15
H2-DMa			Il4ra		Ifit2		Il15ra		Il15ra
Helz2			Il6		Ifit3		Il18bp		Il18bp
Herc6			Irf1		Ifnar2		Il2rb		Il2rb
Hif1a			Irf2		Il10ra		Il4ra		Il4ra
Icam1			Irf5		Il15		Irf1		Il7
Ido1			Irf7		Il15ra		Irf2		Irf1
Ifi27			Irf8		Il18bp		Irf4		Irf2
Ifi30			Irf9		Il2rb		Irf5		Irf4
Ifi35			Isg15		Il4ra		Irf7		Irf5
Ifi44			Isg20		Il6		Irf8		Irf7
Ifi44l			Jak2		Il7		Irf9		Irf8
Ifih1			Lats2		Irf1		Isg15		Irf9
Ifit2			Lcp2		Irf2		Isg20		Isg15
Ifit3			Lgals3bp		Irf4		Itgb7		Isg20
Ifitm2			Ly6e		Irf5		Jak2		Itgb7
Ifitm3			Lysmd2		Irf7		Lats2		Jak2
Ifnar2			Mx2		Irf8		Lcp2		Lats2
Il10ra			Myd88		Irf9		Lgals3bp		Lcp2
Il15			Nfkb1		Isg15		Ly6e		Lgals3bp
Il15ra			Nfkbia		Isg20		Lysmd2		Ly6e
Il18bp			Oasl1		Isoc1		Mx2		Mx2
Il2rb			P2ry14		Jak2		Myd88		Myd88
Il4ra			Parp14		Lats2		Nfkb1		Nfkb1
Il6			Pde4b		Lcp2		Nfkbia		Nfkbia
Il7			Pla2g4a		Lgals3bp		Nlrc5		Nlrc5
Irf1			Psmb8		Ly6e		Nmi		Nmi
Irf2			Psmb9		Lysmd2		Nod1		Oas3
Irf4			Ptgs2		Mvp		Oas2		Oasl1
Irf5			Ripk1		Mx2		Oas3		Ogfr
Irf7			Ripk2		Myd88		Oasl1		P2ry14
Irf8			Rsad2		Nfkb1		P2ry14		Parp14
Irf9			Rtp4		Nfkbia		Parp14		Pde4b
Isg15			Samd9l		Nlrc5		Pde4b		Peli1
Isg20			Selp		Nmi		Peli1		Pla2g4a
Isoc1			Serping1		Oasl1		Pim1		Psmb10
Itgb7			Slc25a28		P2ry14		Pla2g4a		Psmb8
Jak2			Socs1		Parp14		Pml		Psmb9
Lap3			Socs3		Pde4b		Psmb10		Psme1
Lats2			Sp110		Pim1		Psmb8		Ptgs2
Lcp2			Sppl2a		Psmb10		Psmb9		Ptpn1
Lgals3bp			Sspn		Psmb8		Psme1		Ptpn6
Ly6e			St3gal5		Psmb9		Ptgs2		Rapgef6
Lysmd2			St8sia4		Psme1		Ptpn1		Rbck1
Marchf1			Stat1		Psme2		Ptpn6		Ripk1
Mthfd2			Stat3		Ptgs2		Rapgef6		Rnf213
Mvp			Tap1		Ripk1		Rbck1		Rsad2
Mx2			Tapbp		Ripk2		Ripk1		Rtp4
Myd88			Tdrd7		Rsad2		Ripk2		Samd9l
Nampt			Tnfaip2		Rtp4		Rnf213		Sectm1a
Ncoa3			Tnfaip3		Samd9l		Rnf31		Selp
Nfkb1			Tnfaip6		Selp		Rsad2		Serping1
Nfkbia			Tnfsf10		Serping1		Rtp4		Slamf7
Nlrc5			Trafd1		Slamf7		Samd9l		Socs1
Nmi			Txnip		Slc25a28		Samhd1		Socs3
Nod1			Ube2l6		Socs1		Selp		Sp110
Nup93			Usp18		Socs3		Slamf7		Sppl2a
Oas2			Vamp5		Sod2		Slc25a28		Sri
Oas3			Vamp8		Sp110		Socs3		Sspn
Oasl1			Vcam1		Sppl2a		Sp110		St8sia4
Ogfr			Xaf1		Sri		Sppl2a		Stat1
P2ry14					Sspn		Sri		Stat2
Parp12					St8sia4		Sspn		Stat3
Parp14					Stat1		St3gal5		Stat4
Pde4b					Stat3		St8sia4		Tap1
Peli1					Tap1		Stat1		Tapbp
Pfkp					Tapbp		Stat2		Tdrd7
Pim1					Tdrd7		Stat3		Tnfaip2
Pla2g4a					Tnfaip2		Stat4		Tnfaip3
Plscr1					Tnfaip3		Tap1		Tnfsf10
Pml					Tnfaip6		Tapbp		Tor1b
Pnp					Tnfsf10		Tdrd7		Trafd1
Pnpt1					Trafd1		Tnfaip2		Trim14
Psma2					Trim14		Tnfaip3		Trim21
Psma3					Txnip		Tnfsf10		Txnip
Psmb10					Ube2l6		Tor1b		Ube2l6
Psmb2					Usp18		Trafd1		Usp18
Psmb8					Vamp5		Trim14		Vamp5
Psmb9					Vamp8		Trim21		Vamp8
Psme1					Vcam1		Trim26		Vcam1
Psme2					Xaf1		Txnip		Xaf1
Ptgs2					Znfx1		Ube2l6		Xcl1
Ptpn1							Usp18		Zbp1
Ptpn2							Vamp5		Znfx1
Ptpn6							Vamp8
Rapgef6							Vcam1
Rbck1							Xaf1
Rigi							Xcl1
Ripk1							Zbp1
Ripk2							Znfx1
Rnf213
Rnf31
Rsad2
Rtp4
Samd9l
Samhd1
Sectm1a
Selp
Serping1
Slamf7
Slc25a28
Socs1
Socs3
Sod2
Sp110
Sppl2a
Sri
Sspn
St3gal5
St8sia4
Stat1
Stat2
Stat3
Stat4
Tap1
Tapbp
Tdrd7
Tmt1b
Tnfaip2
Tnfaip3
Tnfaip6
Tnfsf10
Tor1b
Trafd1
Trim14
Trim21
Trim25
Trim26
Txnip
Ube2l6
Upp1
Usp18
Vamp5
Vamp8
Vcam1
Wars1
Xaf1
Xcl1
Zbp1
Znfx1

### Sheet: Antigen process.&present. genes
ANTIGEN_PROCESSING_AND_PRESENTATION genes mouse	mESCs/primNSCs: genes with increased transcription	mESCs/primNSCs: genes with decreased transcription	Muscle cells/primNSCs: genes with increased transcription	Muscle cells/primNSCs: genes with decreased transcription	Fat cells/primNSCs: genes with increased transcription	Fat cells/primNSCs: genes with decreased transcription	Spleen cells/primNSCs: genes with increased transcription	Spleen cells/primNSCs: genes with decreased transcription	Thymus cells/primNSCs: genes with increased transcription	Thymus cells/primNSCs: genes with decreased transcription
2410137M14Rik	Fgl2	2410137M14Rik	B2m	2410137M14Rik	Arl8b	2410137M14Rik	B2m	2410137M14Rik	Arl8b	2410137M14Rik
Ap3b1	H2-Ab1	B2m	Ccl21a	Ap3b1	B2m	H2-Bl	Ccr7	Ctsl	B2m	H2-Bl
Ap3d1	H2-Eb1	Cd1d1	Cd74	Atg5	Ccl21a	H2-M5	Cd1d1	H2-Bl	Ccl21a	H2-M5
Arl8b	H2-Q2	H2-M5	Ctss	Cd1d1	Ccr7	H2-T3	Cd1d2	H2-M5	Ccr7	H60c
Atg5	H2-Q6	H60c	Fcer1g	Cd68	Cd1d1	H60c	Cd68	H2-T3	Cd1d1	Ide
B2m	H2-Q7	Psme2	Fcgr1	H2-M5	Cd1d2	Ide	Cd74	H60c	Cd1d2	Rab34
Bag6	Icam1	Pycard	Fcgr2b	H2-Q10	Cd68	Pycard	Ctse	Rab33a	Cd68	Rab3b
Calr	Pikfyve	Raet1d	Fcgr3	H2-T10	Cd74	Rab27a	Ctss	Rab34	Cd74	Rab4a
Ccl19	Rftn1	Raet1e	Fgl2	H2-T3	Ctse	Rab33a	Fcer1g	Rab3b	Ctse	Raet1d
Ccl21a	Tap1	Trem2	H2-Aa	H60c	Ctsl	Rab3b	Fcer2a	Rab4a	Ctsl	Raet1e
Ccr7	Tap2	Was	H2-Ab1	Ide	Ctss	Rab4a	Fcgr1	Raet1d	Ctss
Cd1d1	Thbs1		H2-D1	Kdm5d	Ext1	Raet1d	Fcgr2b	Raet1e	Fcer1g
Cd1d2	Ulbp1		H2-DMa	Pikfyve	Fcer1g	Raet1e	Fcgr3		Fcer2a
Cd68	Unc93b1		H2-DMb1	Psme2	Fcer2a	Ythdf1	Fcgr4		Fcgr1
Cd74			H2-Eb1	Pycard	Fcgr1		Fgl2		Fcgr2b
Clec4b2			H2-K1	Rab27a	Fcgr2b		Flt3		Fcgr3
Ctse			H2-M9	Rab33a	Fcgr3		H2-Aa		Fcgr4
Ctsl			H2-Ob	Rab4a	Fcgr4		H2-Ab1		Fgl2
Ctss			H2-Q4	Raet1d	Fgl2		H2-D1		Flt3
Ext1			H2-Q6	Raet1e	Flt3		H2-DMa		H2-Aa
Fcer1g			H2-Q7	Ulbp1	H2-Aa		H2-DMb1		H2-Ab1
Fcer2a			H2-T23	Was	H2-Ab1		H2-DMb2		H2-D1
Fcgr1			H2-T24	Ythdf1	H2-D1		H2-Eb1		H2-DMa
Fcgr2b			Hfe		H2-DMa		H2-Eb2		H2-DMb1
Fcgr3			Icam1		H2-DMb1		H2-K1		H2-DMb2
Fcgr4			Ighm		H2-DMb2		H2-M2		H2-Eb1
Fgl2			Mfsd6		H2-Eb1		H2-M3		H2-Eb2
Flt3			Mill2		H2-Eb2		H2-Oa		H2-K1
Gba1			Mpeg1		H2-K1		H2-Ob		H2-M10.5
H2-Aa			Mr1		H2-M2		H2-Q10		H2-M2
H2-Ab1			Nod2		H2-Oa		H2-Q4		H2-M3
H2-Bl			Psap		H2-Ob		H2-Q6		H2-Oa
H2-D1			Psmb8		H2-Q10		H2-Q7		H2-Ob
H2-DMa			Psmb9		H2-Q4		H2-T10		H2-Q1
H2-DMb1			Rab10		H2-Q6		H2-T22		H2-Q10
H2-DMb2			Rab32		H2-Q7		H2-T23		H2-Q2
H2-Ea			Rab6a		H2-T22		H2-T24		H2-Q4
H2-Eb1			Rab8b		H2-T23		H60b		H2-Q6
H2-Eb2			Rftn1		H2-T24		Hfe		H2-Q7
H2-K1			Slc11a1		Hfe		Icam1		H2-T10
H2-M1			Tap1		Icam1		Ifi30		H2-T22
H2-M10.1			Tap2		Ifng		Ifng		H2-T23
H2-M10.2			Tapbp		Ighm		Ighm		H2-T24
H2-M10.3			Tapbpl		Lgmn		Iglc4		Hfe
H2-M10.4			Thbs1		Mfsd6		Kdm5d		Icam1
H2-M10.5			Trem2		Mill2		Lgmn		Ighe
H2-M10.6			Unc93b1		Mpeg1		Mfsd6		Ighm
H2-M11			Wdfy4		Mr1		Mpeg1		Mfsd6
H2-M2					Nod2		Mr1		Mill1
H2-M3					Psap		Nod1		Mill2
H2-M5					Psmb8		Nod2		Mpeg1
H2-M9					Psmb9		Psap		Mr1
H2-Oa					Psme1		Psmb8		Nod2
H2-Ob					Psme2		Psmb9		Psap
H2-Q1					Ptpn22		Psme1		Psmb8
H2-Q10					Rab10		Ptpn22		Psmb9
H2-Q2					Rab32		Rab10		Psme1
H2-Q4					Rab34		Rab32		Ptpn22
H2-Q6					Rab5b		Rab8b		Rab10
H2-Q7					Rab6a		Relb		Rab27a
H2-T10					Relb		Rftn1		Rab32
H2-T22					Rftn1		Slc11a1		Rab8b
H2-T23					Slc11a1		Tap1		Relb
H2-T24					Tap1		Tap2		Rftn1
H2-T26					Tap2		Tapbp		Slc11a1
H2-T27					Tapbp		Tapbpl		Tap1
H2-T3					Tapbpl		Thbs1		Tap2
H60b					Thbs1		Traf6		Tapbp
H60c					Trem2		Treml4		Tapbpl
Hfe					Unc93b1		Ulbp1		Traf6
Icam1					Was		Unc93b1		Trem2
Ide					Wdfy4		Was		Treml4
Ifi30							Wdfy4		Ulbp1
Ifng									Unc93b1
Ighe									Was
Ighm									Wdfy4
Iglc4
Kdm5d
Lgmn
Marchf1
Marchf8
Mfsd6
Mill1
Mill2
Mpeg1
Mr1
Nod1
Nod2
Pdia3
Pikfyve
Psap
Psmb8
Psmb9
Psme1
Psme2
Ptpn22
Pycard
Rab10
Rab27a
Rab32
Rab33a
Rab34
Rab35
Rab3b
Rab3c
Rab4a
Rab5b
Rab6a
Rab8b
Raet1d
Raet1e
Relb
Rftn1
Slc11a1
Tap1
Tap2
Tapbp
Tapbpl
Thbs1
Traf6
Trem2
Treml4
Trex1
Ulbp1
Unc93b1
Was
Washc1
Wdfy4
Ythdf1

### Sheet: GSEA  immune related gene sets
mESCs/primNSCs	Muscle cells/primNSCs	Fat cells/primNSCs	Spleen cells/primNSCs	Thymus cells/primNSCs
NATURAL_KILLER_CELL_MEDIATED_CYTOTOXICITY	MHC_PROTEIN_COMPLEX	MYELOID_DENDRITIC_CELL_DIFFERENTIATION	ANTIGEN_PROCESSING_AND_PRESENTATION_OF_PEPTIDE_ANTIGEN_VIA_MHC_CLASS_I	ALPHA_BETA_T_CELL_ACTIVATION_INVOLVED_IN_IMMUNE_RESPONSE
PRIMARY_IMMUNODEFICIENCY	POSITIVE_REGULATION_OF_INTERLEUKIN_2_PRODUCTION	NEGATIVE_REGULATION_OF_CD4_POSITIVE__ALPHA_BETA_T_CELL_ACTIVATION	B_CELL_HOMEOSTASIS	ALPHA_BETA_T_CELL_DIFFERENTIATION_INVOLVED_IN_IMMUNE_RESPONSE
	RESPONSE_TO_PROTOZOAN	NEGATIVE_REGULATION_OF_CD4_POSITIVE__ALPHA_BETA_T_CELL_DIFFERENTIATION	DEFENSE_RESPONSE_TO_PROTOZOAN	ALPHA_BETA_T_CELL_LINEAGE_COMMITMENT
	BACTERIAL_INVASION_OF_EPITHELIAL_CELLS	POSITIVE_REGULATION_OF_LYMPHOCYTE_CHEMOTAXIS	ERYTHROCYTE_DEVELOPMENT	CD4_POSITIVE__ALPHA_BETA_T_CELL_CYTOKINE_PRODUCTION
	FC_GAMMA_R_MEDIATED_PHAGOCYTOSIS	POSITIVE_REGULATION_OF_LYMPHOCYTE_MIGRATION	IMMUNOLOGICAL_SYNAPSE	CD4_POSITIVE__ALPHA_BETA_T_CELL_DIFFERENTIATION_INVOLVED_IN_IMMUNE_RESPONSE
	IL_17_SIGNALING_PATHWAY	POSITIVE_REGULATION_OF_MACROPHAGE_ACTIVATION	INTERFERON_ALPHA_PRODUCTION	MYELOID_DENDRITIC_CELL_ACTIVATION
	SYSTEMIC_LUPUS_ERYTHEMATOSUS	REGULATION_OF_LYMPHOCYTE_CHEMOTAXIS	LYMPHOCYTE_HOMEOSTASIS	NEGATIVE_REGULATION_OF_ADAPTIVE_IMMUNE_RESPONSE
	TH17_CELL_DIFFERENTIATION	RESPONSE_TO_EXOGENOUS_DSRNA	MYD88_DEPENDENT_TOLL_LIKE_RECEPTOR_SIGNALING_PATHWAY	NEGATIVE_REGULATION_OF_ADAPTIVE_IMMUNE_RESPONSE_BASED_ON_SOMATIC_RECOMBINATION_OF_IMMUNE_RECEPTORS_BUILT_FROM_IMMUNOGLOBULIN_SUPERFAMILY_DOMAINS
		T_HELPER_1_TYPE_IMMUNE_RESPONSE	NEGATIVE_REGULATION_OF_CD4_POSITIVE__ALPHA_BETA_T_CELL_ACTIVATION	NEGATIVE_REGULATION_OF_CD4_POSITIVE__ALPHA_BETA_T_CELL_DIFFERENTIATION
		BACTERIAL_INVASION_OF_EPITHELIAL_CELLS	NEGATIVE_REGULATION_OF_CD4_POSITIVE__ALPHA_BETA_T_CELL_DIFFERENTIATION	NEGATIVE_REGULATION_OF_PHAGOCYTOSIS
		RIG_I_LIKE_RECEPTOR_SIGNALING_PATHWAY	NEGATIVE_REGULATION_OF_INTERLEUKIN_12_PRODUCTION	NEGATIVE_REGULATION_OF_T_HELPER_CELL_DIFFERENTIATION
		VIRAL_PROTEIN_INTERACTION_WITH_CYTOKINE_AND_CYTOKINE_RECEPTOR	NEGATIVE_REGULATION_OF_PHAGOCYTOSIS	NEGATIVE_REGULATION_OF_TYPE_I_INTERFERON_PRODUCTION
			NEGATIVE_REGULATION_OF_T_HELPER_CELL_DIFFERENTIATION	POSITIVE_REGULATION_OF_MACROPHAGE_MIGRATION
			NEGATIVE_REGULATION_OF_TYPE_I_INTERFERON_PRODUCTION	POSITIVE_REGULATION_OF_MONOCYTE_CHEMOTAXIS
			POSITIVE_REGULATION_OF_ERYTHROCYTE_DIFFERENTIATION	POSITIVE_REGULATION_OF_MONONUCLEAR_CELL_MIGRATION
			POSITIVE_REGULATION_OF_INTERFERON_ALPHA_PRODUCTION	POSITIVE_REGULATION_OF_NATURAL_KILLER_CELL_ACTIVATION
			POSITIVE_REGULATION_OF_INTERFERON_BETA_PRODUCTION	POSITIVE_REGULATION_OF_T_CELL_MIGRATION
			POSITIVE_REGULATION_OF_MACROPHAGE_MIGRATION	POSITIVE_REGULATION_OF_T_HELPER_1_TYPE_IMMUNE_RESPONSE
			POSITIVE_REGULATION_OF_TYPE_I_INTERFERON_PRODUCTION	REGULATION_OF_ANTIGEN_PROCESSING_AND_PRESENTATION
			REGULATION_OF_INTERFERON_ALPHA_PRODUCTION	REGULATION_OF_CD4_POSITIVE__ALPHA_BETA_T_CELL_DIFFERENTIATION
			RIG_I_SIGNALING_PATHWAY	REGULATION_OF_LYMPHOCYTE_MIGRATION
			TOLL_LIKE_RECEPTOR_2_SIGNALING_PATHWAY	REGULATION_OF_T_CELL_MIGRATION
			B_CELL_RECEPTOR_SIGNALING_PATHWAY	REGULATION_OF_T_HELPER_1_TYPE_IMMUNE_RESPONSE
			BACTERIAL_INVASION_OF_EPITHELIAL_CELLS	REGULATION_OF_TYPE_2_IMMUNE_RESPONSE
			FC_EPSILON_RI_SIGNALING_PATHWAY	T_CELL_ACTIVATION_INVOLVED_IN_IMMUNE_RESPONSE
			HEMATOPOIETIC_CELL_LINEAGE	T_CELL_DIFFERENTIATION_INVOLVED_IN_IMMUNE_RESPONSE
			IL_17_SIGNALING_PATHWAY	T_CELL_MIGRATION
			INTESTINAL_IMMUNE_NETWORK_FOR_IGA_PRODUCTION	T_HELPER_1_TYPE_IMMUNE_RESPONSE
			PRIMARY_IMMUNODEFICIENCY	T_HELPER_CELL_DIFFERENTIATION
			SYSTEMIC_LUPUS_ERYTHEMATOSUS	TYPE_2_IMMUNE_RESPONSE
			TH1_AND_TH2_CELL_DIFFERENTIATION	HEMATOPOIETIC_CELL_LINEAGE
			TOLL_LIKE_RECEPTOR_SIGNALING_PATHWAY	PRIMARY_IMMUNODEFICIENCY
				TH1_AND_TH2_CELL_DIFFERENTIATION
				TH17_CELL_DIFFERENTIATION
				VIRAL_PROTEIN_INTERACTION_WITH_CYTOKINE_AND_CYTOKINE_RECEPTOR
