## Supplemental table S3 for "Differentiation status determines tumorigenicity and immunogenicity of cancer cells"

### Sheet: Ifn-gamma genes
Hallmark Ifn-g response genes mouse	Upregulated Ifn-g response genes in B16F10+Myod1 cells	Downregulated Ifn-g response genes in B16F10+Myod1 cells	Upregulated Ifn-g response genes in B16F10+Pparg cells	Downregulated Ifn-g response genes in B16F10+Pparg cells	Upregulated Ifn-g response genes in B16F10+shSetdb1 cells	Downregulated Ifn-g response genes in B16F10+shSetdb1 cells	Upregulated Ifn-g response genes in CT26+Myod1 cells	Downregulated Ifn-g response genes in CT26+Myod1 cells	Upregulated Ifn-g response genes in CT26+Pparg cells	Downregulated Ifn-g response genes in CT26+Pparg cells	Upregulated Ifn-g response genes in CT26+shSetdb1 cells	Downregulated Ifn-g response genes in CT26+shSetdb1 cells	Upregulated Ifn-g response genes in CT26+Oct4/Sox2 cells	Downregulated Ifn-g response genes in CT26+Oct4/Sox2 cells
Adar	Apol6	C1s1	C1s1	Mthfd2	Arl4a	C1s1	Bst2	Cd74	Bank1	Bpgm	Adar	Isoc1	Vcam1	Ifit3
Apol6	Arl4a	Cd274	Casp4	Pfkp	Btg1	Casp3	C1s1	Cfb	Casp8	Cd74	Bst2	Jak2	Il6	Ifi44l
Arid5b	Auts2	Eif2ak2	Ccl5		Ccl5	Eif2ak2	Casp1	Helz2	Ccl5	Ifi27	Ccl5	Mthfd2	Fgl2	Rsad2
Arl4a	Btg1	Herc6	Cd38		Cd38	Herc6	Ccl5	Irf5	Cmpk2	Irf8	Cmpk2	P2ry14	Arl4a	Ifi44
Auts2	Cdkn1a	Ifih1	Cd74		Cd74	Hif1a	Ccl7	Irf8	Cxcl10	Itgb7	Cxcl10	Pla2g4a	Upp1	Cmpk2
B2m	Gch1	Jak2	Cxcl10		Cdkn1a	Ifi30	Cxcl10	Isg20	Ddx60	Nod1	Ddx60		Il4ra	Usp18
Bank1	Ifi35	Mthfd2	Ddx60		Fgl2	Ifit2	Ddx60	Itgb7	Eif2ak2	Psmb9	Dhx58		Arid5b	Oasl1
Batf2	Il15	Nampt	Dhx58		Gch1	Isoc1	Gbp3	Mthfd2	Gbp3	Ptpn6	Eif2ak2		Ifi27	Apol6
Bpgm	Il15ra	Oas2	Gbp3		H2-DMa	Jak2	Herc6	Ncoa3	Herc6	Serping1	Gbp3			Ccl5
Bst2	Il2rb	Parp14	Ifi27		Helz2	Nampt	Ifit3	Nod1	Hif1a		Helz2			Cxcl10
Btg1	Irf5	Pde4b	Ifi35		Icam1	Peli1	Ifitm2	Oas3	Ifi44		Herc6			Ube2l6
C1s1	Irf7	Rapgef6	Ifi44		Il2rb	Pla2g4a	Il7	Pfkp	Ifi44l		Ifi35			Isg15
Casp1	Isg20	Ripk1	Ifih1		Il4ra	Pnpt1	Mx2	Pim1	Ifih1		Ifi44			Serping1
Casp3	Lysmd2	Rnf213	Ifit3		Irf4	Rapgef6	Parp14	Ptpn6	Ifit3		Ifih1
Casp4	Mx2	Samd9l	Ifitm3		Irf7	Samhd1	Psma3	Rnf213	Irf7		Ifit3
Casp7	Oasl1	Sri	Il4ra		Isg15		Psmb10	Rnf31	Isg15		Ifitm3
Casp8	Sod2	Tnfaip6	Irf1		Isg20		Ptpn2	Selp	Mx2		Il15
Ccl5	Tnfaip3	Ube2l6	Irf7		Mvp		Samd9l	Tnfaip2	P2ry14		Il4ra
Ccl7	Trafd1		Isg15		Nfkbia		Stat1	Tnfaip3	Parp14		Irf5
Cd274	Trim14		Isg20		Nlrc5		Zbp1	Trim14	Ptgs2		Irf7
Cd38	Vamp5		Lgals3bp		Oas2				Rnf213		Irf8
Cd40	Vamp8		Mvp		Oas3				Rsad2		Irf9
Cd69			Mx2		Oasl1				Rtp4		Isg15
Cd74			Nfkbia		Ogfr				Samd9l		Isg20
Cd86			Nlrc5		Psme2				Stat1		Lgals3bp
Cdkn1a			Oas2		Stat2				Trim21		Mx2
Cfb			Oasl1		Tap1				Trim25		Nfkbia
Cfh			Parp12		Tapbp				Txnip		Nod1
Ciita			Parp14		Trafd1				Usp18		Oas2
Cmklr1			Psmb10		Txnip				Vamp5		Oas3
Cmpk2			Psmb8		Upp1				Zbp1		Oasl1
Cmtr1			Psme2		Usp18						Parp14
Cxcl10			Ripk2		Vamp5						Pfkp
Cxcl11			Rsad2		Vamp8						Psmb8
Cxcl9			Rtp4								Psmb9
Ddx60			Stat1								Psme1
Dhx58			Tap1								Rnf31
Eif2ak2			Tapbp								Rsad2
Eif4e3			Trim21								Rtp4
Epsti1			Txnip								Samd9l
Fas			Ube2l6								Selp
Fcgr1			Upp1								Serping1
Fgl2			Usp18								Sp110
Fpr1			Vcam1								Stat2
Gbp3			Xaf1								Tapbp
Gch1			Zbp1								Trafd1
Gpr18											Trim21
Gzma											Trim25
H2-Aa											Txnip
H2-DMa											Ube2l6
Helz2											Upp1
Herc6											Usp18
Hif1a											Vamp5
Icam1											Xaf1
Ido1											Zbp1
Ifi27
Ifi30
Ifi35
Ifi44
Ifi44l
Ifih1
Ifit2
Ifit3
Ifitm2
Ifitm3
Ifnar2
Il10ra
Il15
Il15ra
Il18bp
Il2rb
Il4ra
Il6
Il7
Irf1
Irf2
Irf4
Irf5
Irf7
Irf8
Irf9
Isg15
Isg20
Isoc1
Itgb7
Jak2
Lap3
Lats2
Lcp2
Lgals3bp
Ly6e
Lysmd2
Marchf1
Mthfd2
Mvp
Mx2
Myd88
Nampt
Ncoa3
Nfkb1
Nfkbia
Nlrc5
Nmi
Nod1
Nup93
Oas2
Oas3
Oasl1
Ogfr
P2ry14
Parp12
Parp14
Pde4b
Peli1
Pfkp
Pim1
Pla2g4a
Plscr1
Pml
Pnp
Pnpt1
Psma2
Psma3
Psmb10
Psmb2
Psmb8
Psmb9
Psme1
Psme2
Ptgs2
Ptpn1
Ptpn2
Ptpn6
Rapgef6
Rbck1
Rigi
Ripk1
Ripk2
Rnf213
Rnf31
Rsad2
Rtp4
Samd9l
Samhd1
Sectm1a
Selp
Serping1
Slamf7
Slc25a28
Socs1
Socs3
Sod2
Sp110
Sppl2a
Sri
Sspn
St3gal5
St8sia4
Stat1
Stat2
Stat3
Stat4
Tap1
Tapbp
Tdrd7
Tmt1b
Tnfaip2
Tnfaip3
Tnfaip6
Tnfsf10
Tor1b
Trafd1
Trim14
Trim21
Trim25
Trim26
Txnip
Ube2l6
Upp1
Usp18
Vamp5
Vamp8
Vcam1
Wars1
Xaf1
Xcl1
Zbp1
Znfx1

### Sheet: Antigen proc. & present. genes
ANTIGEN_PROCESSING_AND_PRESENTATION genes mouse	Upregulated genes in B16F10+Myod1 cells	Downregulated genes in B16F10+Myod1 cells	Upregulated genes in B16F10+Pparg cells	Downregulated genes in B16F10+Pparg cells	Upregulated genes in B16F10+shSetdb1 cells	Downregulated genes in B16F10+shSetdb1 cells	Upregulated genes in CT26+Myod1 cells	Downregulated genes in CT26+Myod1 cells	Upregulated genes in CT26+Pparg cells	Downregulated genes in CT26+Pparg cells	Upregulated genes in CT26+shSetdb1 cells	Downregulated genes in CT26+shSetdb1 cells	Upregulated genes in CT26+Oct4/Sox2 cells	Downregulated genes in CT26+Oct4/Sox2 cells
2410137M14Rik	Fcer2a	Calr	Cd74	Cd68	Cd1d1	Ap3d1	H2-Bl	Cd74	H2-Q2	Cd68	Cd68	Ap3d1	Fgl2	Ccr7
Ap3b1	H2-K1	Cd68	H2-Q4		Cd68	Ide	H2-Eb1	Nod1	Slc11a1	Cd74	H2-D1	Ide		Rab33a
Ap3d1	Ighm	Mr1	H2-T23		Cd74	Ifi30	Rab3b		Thbs1	Mr1	H2-K1	Pikfyve
Arl8b	Rab5b	Pikfyve	Psmb8		Ctsl	Pikfyve	Thbs1			Nod1	H2-Q1	Thbs1
Atg5	Rftn1	Rab32	Psme2		Fgl2	Pycard				Psmb9	H2-Q4
B2m	Unc93b1	Rab8b	Relb		H2-DMa	Rab32					H2-Q6
Bag6	Wdfy4	Raet1d	Tap1		H2-K1	Rab8b					H2-T10
Calr		Was	Tap2		H2-T23						H2-T22
Ccl19			Tapbp		Icam1						H2-T23
Ccl21a			Thbs1		Mill2						H2-T24
Ccr7			Trem2		Psme2						Mr1
Cd1d1					Relb						Nod1
Cd1d2					Tap1						Psmb8
Cd68					Tap2						Psmb9
Cd74					Tapbp						Psme1
Clec4b2					Tapbpl						Slc11a1
Ctse					Thbs1						Tapbp
Ctsl					Unc93b1						Trem2
Ctss
Ext1
Fcer1g
Fcer2a
Fcgr1
Fcgr2b
Fcgr3
Fcgr4
Fgl2
Flt3
Gba1
H2-Aa
H2-Ab1
H2-Bl
H2-D1
H2-DMa
H2-DMb1
H2-DMb2
H2-Ea
H2-Eb1
H2-Eb2
H2-K1
H2-M1
H2-M10.1
H2-M10.2
H2-M10.3
H2-M10.4
H2-M10.5
H2-M10.6
H2-M11
H2-M2
H2-M3
H2-M5
H2-M9
H2-Oa
H2-Ob
H2-Q1
H2-Q10
H2-Q2
H2-Q4
H2-Q6
H2-Q7
H2-T10
H2-T22
H2-T23
H2-T24
H2-T26
H2-T27
H2-T3
H60b
H60c
Hfe
Icam1
Ide
Ifi30
Ifng
Ighe
Ighm
Iglc4
Kdm5d
Lgmn
Marchf1
Marchf8
Mfsd6
Mill1
Mill2
Mpeg1
Mr1
Nod1
Nod2
Pdia3
Pikfyve
Psap
Psmb8
Psmb9
Psme1
Psme2
Ptpn22
Pycard
Rab10
Rab27a
Rab32
Rab33a
Rab34
Rab35
Rab3b
Rab3c
Rab4a
Rab5b
Rab6a
Rab8b
Raet1d
Raet1e
Relb
Rftn1
Slc11a1
Tap1
Tap2
Tapbp
Tapbpl
Thbs1
Traf6
Trem2
Treml4
Trex1
Ulbp1
Unc93b1
Was
Washc1
Wdfy4
Ythdf1
